# Deep mutational scanning comprehensively maps how Zika envelope protein mutations affect viral growth and antibody escape

**DOI:** 10.1101/725556

**Authors:** Marion Sourisseau, Daniel J.P. Lawrence, Megan C. Schwarz, Carina H. Storrs, Ethan C. Veit, Jesse D. Bloom, Matthew J. Evans

**Author notes:** These authors contributed equally to this work (Marion Sourisseau, Daniel J.P. Lawrence). Corresponding authors: Jesse D. Bloom, Ph.D., Matthew J. Evans, Ph.D.

## Abstract

Functional constraints on viral proteins are often assessed by examining sequence conservation among natural strains, but this approach is relatively ineffective for Zika virus because all known sequences are highly similar. Here we take an alternative approach to map functional constraints on Zika virus’s envelope (E) protein by using deep mutational scanning to measure how all amino-acid mutations to the protein affect viral growth in cell culture. The resulting sequence-function map is consistent with existing knowledge about E protein structure and function, but also provides insight into mutation-level constraints in many regions of the protein that have not been well characterized in prior functional work. In addition, we extend our approach to completely map how mutations affect viral neutralization by two monoclonal antibodies, thereby precisely defining their functional epitopes. Overall, our study provides a valuable resource for understanding the effects of mutations to this important viral protein, and also offers a roadmap for future work to map functional and antigenic selection to Zika virus at high resolution.

**Importance:** Zika virus has recently been shown to be associated with severe birth defects. The virus’s E protein mediates its ability to infect cells, and is also the primary target of the antibodies that are elicited by natural infection and vaccines that are being developed against the virus. Therefore, determining the effects of mutations to this protein is important for understanding its function, its susceptibility to vaccine-mediated immunity, and its potential for future evolution. We completely mapped how amino-acid mutations to E protein affected the virus’s ability to grow in cells in the lab and escape from several antibodies. The resulting maps relate changes in the E protein’s sequence to changes in viral function, and therefore provide a valuable complement to existing maps of the physical structure of the protein.
