## Supplementary File 2 for "Deep mutational scanning comprehensively maps how Zika envelope protein mutations affect viral growth and antibody escape"

### Sheet: Sheet1
Primer Name	Primer sequence (5'-3')
Zikv_MR766_SA1F	CTTTCCCTACACGACGCTCTTCCGATCTNNNNNNNNctgctgattgccccggcatacagt
Zikv_MR766_SA1R	GGAGTTCAGACGTGTGCTCTTCCGATCTNNNNNNNNcctttgccaaaaagtccacaaccgtttcc
Zikv_MR766_SA2F	CTTTCCCTACACGACGCTCTTCCGATCTNNNNNNNNgcaaaagaacattagtggacagaggttgg
Zikv_MR766_SA2R	GGAGTTCAGACGTGTGCTCTTCCGATCTNNNNNNNNgcaccaaccaatgcttattgttcatggtcag
Zikv_MR766_SA3F	CTTTCCCTACACGACGCTCTTCCGATCTNNNNNNNNggacaggccttgacttttcagatctgtattac
Zikv_MR766_SA3R	GGAGTTCAGACGTGTGCTCTTCCGATCTNNNNNNNNcgcagtgcacaaggaatatgacacgcc
Zikv_MR766_SA4F	CTTTCCCTACACGACGCTCTTCCGATCTNNNNNNNNgccgcctaaaaatggacaagcttagattgaag
Zikv_MR766_SA4R	GGAGTTCAGACGTGTGCTCTTCCGATCTNNNNNNNNcctttccgatggtgctaccactcctatg
Zikv_MR766_SA5F	CTTTCCCTACACGACGCTCTTCCGATCTNNNNNNNNggggacaagaaaatcacccaccactgg
Zikv_MR766_SA5R	GGAGTTCAGACGTGTGCTCTTCCGATCTNNNNNNNNgagaagtccactgagcaccccacatc
